# HISTONE DEACETYLASE 19 REGULATES *SHOOT MERISTEMLESS* EXPRESSION IN THE CARPEL MARGIN MERISTEM CONTRIBUTING TO OVULE NUMBER DETERMINATION AND TRANSMITTING TRACT DIFFERENTIATION

**DOI:** 10.1101/2023.05.08.537343

**Authors:** S Manrique, A Cavalleri, A Guazzotti, GH Villarino, S Simonini, A Bombarely, T Higashiyama, U Grossniklaus, C Mizzotti, AM Pereira, S Coimbra, S Sankaranarayanan, E Onelli, S Masiero, RG Franks, L Colombo

**Affiliations:** Dipartimento di Bioscienze, Università degli Studi di Milano, Via Giovanni Celoria 26, 20133, Milan, Italy; North Carolina State University, Department of Plant and Microbial Biology, Raleigh, NC, 27606, USA; Department of Plant and Microbial Biology, University of Zurich, Zollikerstrasse 107, CH-8008, Zurich, Switzerland; Institute of Transformative Bio-Molecules (ITbM), Nagoya University, Furo-cho, Chikusa-ku, Nagoya, Aichi 464-8601, Japan; Faculdade de Ciências da Universidade do Porto, Departamento de Biologia, Universidade do Porto, rua do Campo Alegre, 4169-007 Porto, Portugal; LAQV Requimte, Sustainable Chemistry, Universidade do Porto, 4169-007 Porto, Portugal; Department of Biological Sciences and Engineering, Indian Institute of Technology Gandhinagar, Palaj, Gujarat 382355, India

## Abstract

The gynoecium is critical for the reproduction of flowering species as it contains the ovules and the tissues required for pollen germination and guidance. These tissues are collectively known as the reproductive tract (ReT) and comprise stigma, style and transmitting tract (TT). The ovules and the ReT originate from a meristem within the pistil named carpel margin meristem (CMM).

SHOOT MERISTEMLESS (STM) is a key transcription factor required for meristem formation and maintenance. In all above-ground meristems, including the CMM, *STM* has to be locally downregulated to allow proper organ differentiation. However, how this downregulation is achieved in the CMM is unknown.

In this work, we have studied HISTONE DEACETYLASE 19 (HDA19) role in ovule and ReT differentiation, based on the observation that *hda19-3* mutant displays reduced ovule number and fails to properly differentiate the TT. Fluorescence activated cell sorting (FACS) coupled with RNA-seq revealed that in the CMM of *hda19-3* mutant, genes promoting organ development are downregulated while meristematic markers, including *STM*, are upregulated. We found that HDA19 is fundamental to downregulate *STM* in the CMM, allowing ovule formation and TT differentiation. *STM* is ectopically expressed in *hda19-3* at intermediate stages of pistil development, and its downregulation by RNA interference alleviated *hda19*-3 phenotypic defects. Furthermore, chromatin immunoprecipitation assays indicated that *STM* is a direct target of HDA19 during pistil development and that *SEEDSTICK* (*STK)* is required for the histone acetylation-mediated regulation of *STM*.

Our results have led to the identification of the factors required for *STM* silencing in the gynoecium allowing organogenesis and tissue differentiation from the CMM.
