## Supplemental File 5 for "HISTONE DEACETYLASE 19 REGULATES *SHOOT MERISTEMLESS* EXPRESSION IN THE CARPEL MARGIN MERISTEM CONTRIBUTING TO OVULE NUMBER DETERMINATION AND TRANSMITTING TRACT DIFFERENTIATION"

### Sheet: GO terms-upregulated genes
Analysis Type:	PANTHER Overrepresentation Test (Released 20200407)
Annotation Version and Release Date:	GO Ontology database Released 2020-02-21
Analyzed List:	upload_1 (Arabidopsis thaliana)
Reference List:	Arabidopsis thaliana (all genes in database)
Test Type:	FISHER
Correction:	FDR
GO biological process complete	Arabidopsis thaliana - REFLIST (27416)	upload_1 (544)	upload_1 (expected)	upload_1 (over/under)	upload_1 (fold Enrichment)	upload_1 (raw P-value)	upload_1 (FDR)
NAD(P)H dehydrogenase complex assembly (GO:0010275)	11	4	.22	+	18.33	1.63E-04	3.91E-02
cell surface receptor signaling pathway (GO:0007166)	60	10	1.19	+	8.40	9.97E-07	1.99E-03
>signal transduction (GO:0007165)	1711	62	33.95	+	1.83	7.38E-06	7.37E-03
>>cell communication (GO:0007154)	1994	70	39.57	+	1.77	6.21E-06	7.44E-03
>>regulation of cellular process (GO:0050794)	4736	135	93.97	+	1.44	1.31E-05	7.86E-03
>>>regulation of biological process (GO:0050789)	5405	147	107.25	+	1.37	4.46E-05	1.67E-02
>>>>biological regulation (GO:0065007)	6121	161	121.46	+	1.33	9.61E-05	2.88E-02
>>signaling (GO:0023052)	1745	63	34.63	+	1.82	8.42E-06	7.21E-03
>>cellular response to stimulus (GO:0051716)	2863	90	56.81	+	1.58	1.57E-05	8.57E-03
>>>response to stimulus (GO:0050896)	6086	173	120.76	+	1.43	3.16E-07	1.89E-03
lignin biosynthetic process (GO:0009809)	48	7	.95	+	7.35	9.18E-05	2.90E-02
response to salicylic acid (GO:0009751)	147	14	2.92	+	4.80	3.48E-06	5.22E-03
>response to acid chemical (GO:0001101)	1138	45	22.58	+	1.99	2.07E-05	1.03E-02
>>response to chemical (GO:0042221)	2883	90	57.21	+	1.57	2.24E-05	1.03E-02
>response to drug (GO:0042493)	460	28	9.13	+	3.07	4.36E-07	1.31E-03
>response to antibiotic (GO:0046677)	240	16	4.76	+	3.36	4.70E-05	1.66E-02
>response to hormone (GO:0009725)	1538	53	30.52	+	1.74	1.59E-04	3.98E-02
>>response to endogenous stimulus (GO:0009719)	1556	53	30.87	+	1.72	1.80E-04	4.16E-02
>>response to organic substance (GO:0010033)	1888	66	37.46	+	1.76	1.23E-05	8.19E-03
>response to oxygen-containing compound (GO:1901700)	1534	54	30.44	+	1.77	7.24E-05	2.41E-02
>response to organic cyclic compound (GO:0014070)	290	17	5.75	+	2.95	1.23E-04	3.34E-02
aging (GO:0007568)	139	12	2.76	+	4.35	4.22E-05	1.69E-02
protein phosphorylation (GO:0006468)	981	40	19.47	+	2.05	3.84E-05	1.64E-02
defense response (GO:0006952)	1450	50	28.77	+	1.74	2.28E-04	4.71E-02
organonitrogen compound biosynthetic process (GO:1901566)	1403	10	27.84	-	.36	1.51E-04	3.93E-02
organelle organization (GO:0006996)	1681	11	33.36	-	.33	1.04E-05	7.76E-03
RNA processing (GO:0006396)	833	3	16.53	-	.18	1.06E-04	3.04E-02
>>>nucleobase-containing compound metabolic process (GO:0006139)	2168	21	43.02	-	.49	1.95E-04	4.33E-02
>>>>cellular nitrogen compound metabolic process (GO:0034641)	3017	34	59.86	-	.57	2.19E-04	4.68E-02
