## Supplemental File 6 for "HISTONE DEACETYLASE 19 REGULATES *SHOOT MERISTEMLESS* EXPRESSION IN THE CARPEL MARGIN MERISTEM CONTRIBUTING TO OVULE NUMBER DETERMINATION AND TRANSMITTING TRACT DIFFERENTIATION"

### Sheet: GO terms-downregulated genes
Analysis Type:	PANTHER Overrepresentation Test (Released 20200407)
Annotation Version and Release Date:	GO Ontology database Released 2020-02-21
Analyzed List:	upload_1 (Arabidopsis thaliana)
Reference List:	Arabidopsis thaliana (all genes in database)
Test Type:	FISHER
Correction:	FDR
GO biological process complete	Arabidopsis thaliana - REFLIST (27416)	upload_1 (401)	upload_1 (expected)	upload_1 (over/under)	upload_1 (fold Enrichment)	upload_1 (raw P-value)	upload_1 (FDR)
transmitting tissue development (GO:0010500)	4	3	.06	+	51.28	9.97E-05	9.95E-03
carpel formation (GO:0048462)	4	3	.06	+	51.28	9.97E-05	9.79E-03
regulation of cell cycle G1/S phase transition (GO:1902806)	6	3	.09	+	34.18	2.34E-04	1.67E-02
carpel morphogenesis (GO:0048445)	6	3	.09	+	34.18	2.34E-04	1.65E-02
regulation of stomatal complex patterning (GO:2000037)	9	3	.13	+	22.79	5.94E-04	3.42E-02
guard mother cell differentiation (GO:0010444)	10	3	.15	+	20.51	7.64E-04	4.12E-02
mismatch repair (GO:0006298)	15	4	.22	+	18.23	1.39E-04	1.24E-02
corolla development (GO:0048465)	17	4	.25	+	16.09	2.10E-04	1.59E-02
petal development (GO:0048441)	17	4	.25	+	16.09	2.10E-04	1.57E-02
cotyledon morphogenesis (GO:0048826)	21	4	.31	+	13.02	4.23E-04	2.64E-02
regulation of DNA replication (GO:0006275)	53	10	.78	+	12.90	2.24E-08	3.36E-05
cotyledon development (GO:0048825)	51	8	.75	+	10.72	2.03E-06	4.50E-04
regulation of DNA-dependent DNA replication (GO:0090329)	45	7	.66	+	10.64	9.39E-06	1.37E-03
regulation of DNA endoreduplication (GO:0032875)	35	5	.51	+	9.77	2.64E-04	1.80E-02
regulation of cyclin-dependent protein serine/threonine kinase activity (GO:0000079)	58	8	.85	+	9.43	4.81E-06	9.01E-04
regulation of cyclin-dependent protein kinase activity (GO:1904029)	58	8	.85	+	9.43	4.81E-06	8.74E-04
mitotic cell cycle phase transition (GO:0044772)	45	6	.66	+	9.12	9.00E-05	9.46E-03
cell cycle phase transition (GO:0044770)	46	6	.67	+	8.92	1.01E-04	9.71E-03
stomatal complex development (GO:0010374)	54	7	.79	+	8.86	2.74E-05	3.28E-03
negative regulation of mitotic cell cycle (GO:0045930)	48	6	.70	+	8.55	1.24E-04	1.13E-02
regulation of cell cycle phase transition (GO:1901987)	52	6	.76	+	7.89	1.86E-04	1.50E-02
floral organ morphogenesis (GO:0048444)	44	5	.64	+	7.77	6.88E-04	3.85E-02
regulation of protein serine/threonine kinase activity (GO:0071900)	72	8	1.05	+	7.60	2.04E-05	2.60E-03
reciprocal meiotic recombination (GO:0007131)	55	6	.80	+	7.46	2.46E-04	1.71E-02
homologous recombination (GO:0035825)	55	6	.80	+	7.46	2.46E-04	1.69E-02
sister chromatid segregation (GO:0000819)	57	6	.83	+	7.20	2.94E-04	1.98E-02
nuclear chromosome segregation (GO:0098813)	96	10	1.40	+	7.12	3.23E-06	6.90E-04
negative regulation of cell cycle (GO:0045786)	77	8	1.13	+	7.10	3.18E-05	3.59E-03
meiotic chromosome segregation (GO:0045132)	58	6	.85	+	7.07	3.20E-04	2.11E-02
xylem and phloem pattern formation (GO:0010051)	69	7	1.01	+	6.94	1.14E-04	1.07E-02
DNA-dependent DNA replication (GO:0006261)	110	11	1.61	+	6.84	1.51E-06	3.76E-04
meiosis I cell cycle process (GO:0061982)	73	7	1.07	+	6.56	1.58E-04	1.35E-02
mitotic cell cycle process (GO:1903047)	180	16	2.63	+	6.08	2.95E-08	3.53E-05
DNA replication (GO:0006260)	135	12	1.97	+	6.08	1.59E-06	3.67E-04
meiotic nuclear division (GO:0140013)	102	9	1.49	+	6.03	3.40E-05	3.77E-03
meiosis I (GO:0007127)	69	6	1.01	+	5.95	7.53E-04	4.14E-02
DNA recombination (GO:0006310)	163	14	2.38	+	5.87	3.19E-07	1.27E-04
chromosome segregation (GO:0007059)	118	10	1.73	+	5.79	1.74E-05	2.31E-03
cell cycle process (GO:0022402)	398	33	5.82	+	5.67	7.39E-15	4.42E-11
mitotic cell cycle (GO:0000278)	224	18	3.28	+	5.49	1.73E-08	3.45E-05
post-embryonic plant morphogenesis (GO:0090698)	187	15	2.74	+	5.48	2.75E-07	1.27E-04
meiotic cell cycle (GO:0051321)	175	14	2.56	+	5.47	7.08E-07	2.36E-04
recombinational repair (GO:0000725)	89	7	1.30	+	5.38	4.87E-04	2.94E-02
meiotic cell cycle process (GO:1903046)	142	11	2.08	+	5.30	1.46E-05	1.99E-03
regionalization (GO:0003002)	156	12	2.28	+	5.26	6.41E-06	1.01E-03
nuclear division (GO:0000280)	145	11	2.12	+	5.19	1.75E-05	2.28E-03
regulation of cell cycle process (GO:0010564)	121	9	1.77	+	5.09	1.17E-04	1.08E-02
double-strand break repair (GO:0006302)	126	9	1.84	+	4.88	1.56E-04	1.35E-02
shoot system morphogenesis (GO:0010016)	169	12	2.47	+	4.85	1.36E-05	1.90E-03
cell cycle (GO:0007049)	548	38	8.02	+	4.74	1.31E-14	3.93E-11
pattern specification process (GO:0007389)	188	13	2.75	+	4.73	7.85E-06	1.18E-03
regulation of protein kinase activity (GO:0045859)	132	9	1.93	+	4.66	2.16E-04	1.60E-02
regulation of cell cycle (GO:0051726)	294	20	4.30	+	4.65	3.77E-08	3.23E-05
regulation of kinase activity (GO:0043549)	133	9	1.95	+	4.63	2.28E-04	1.66E-02
floral organ development (GO:0048437)	235	15	3.44	+	4.36	4.00E-06	7.73E-04
DNA repair (GO:0006281)	332	21	4.86	+	4.32	5.54E-08	3.69E-05
cell division (GO:0051301)	355	22	5.19	+	4.24	3.75E-08	3.75E-05
regulation of protein phosphorylation (GO:0001932)	152	9	2.22	+	4.05	5.73E-04	3.33E-02
organelle fission (GO:0048285)	188	11	2.75	+	4.00	1.59E-04	1.34E-02
floral whorl development (GO:0048438)	189	11	2.76	+	3.98	1.66E-04	1.39E-02
regulation of transferase activity (GO:0051338)	156	9	2.28	+	3.94	6.83E-04	3.86E-02
cellular response to DNA damage stimulus (GO:0006974)	368	21	5.38	+	3.90	2.81E-07	1.20E-04
regulation of phosphorylation (GO:0042325)	160	9	2.34	+	3.85	8.10E-04	4.33E-02
DNA metabolic process (GO:0006259)	477	24	6.98	+	3.44	3.55E-07	1.33E-04
regulation of phosphate metabolic process (GO:0019220)	199	10	2.91	+	3.44	9.66E-04	4.99E-02
flower development (GO:0009908)	436	21	6.38	+	3.29	3.69E-06	7.61E-04
phyllome development (GO:0048827)	479	23	7.01	+	3.28	1.34E-06	3.81E-04
plant epidermis development (GO:0090558)	250	12	3.66	+	3.28	4.59E-04	2.81E-02
reproductive shoot system development (GO:0090567)	451	21	6.60	+	3.18	6.06E-06	9.81E-04
negative regulation of cellular macromolecule biosynthetic process (GO:2000113)	332	15	4.86	+	3.09	1.75E-04	1.44E-02
negative regulation of macromolecule biosynthetic process (GO:0010558)	334	15	4.89	+	3.07	1.87E-04	1.47E-02
leaf development (GO:0048366)	322	14	4.71	+	2.97	4.14E-04	2.64E-02
negative regulation of cellular biosynthetic process (GO:0031327)	355	15	5.19	+	2.89	3.48E-04	2.26E-02
shoot system development (GO:0048367)	791	33	11.57	+	2.85	1.53E-07	8.34E-05
negative regulation of biosynthetic process (GO:0009890)	361	15	5.28	+	2.84	4.11E-04	2.65E-02
negative regulation of cellular metabolic process (GO:0031324)	460	18	6.73	+	2.68	2.28E-04	1.65E-02
negative regulation of nitrogen compound metabolic process (GO:0051172)	410	16	6.00	+	2.67	5.16E-04	3.03E-02
negative regulation of cellular process (GO:0048523)	725	28	10.60	+	2.64	5.63E-06	9.63E-04
chromosome organization (GO:0051276)	542	19	7.93	+	2.40	8.39E-04	4.45E-02
negative regulation of macromolecule metabolic process (GO:0010605)	601	21	8.79	+	2.39	4.19E-04	2.64E-02
tissue development (GO:0009888)	582	20	8.51	+	2.35	6.72E-04	3.83E-02
plant organ development (GO:0099402)	954	32	13.95	+	2.29	2.66E-05	3.25E-03
negative regulation of metabolic process (GO:0009892)	651	21	9.52	+	2.21	8.94E-04	4.70E-02
negative regulation of biological process (GO:0048519)	1084	33	15.86	+	2.08	9.88E-05	1.00E-02
reproductive process (GO:0022414)	1767	51	25.85	+	1.97	5.42E-06	9.56E-04
reproduction (GO:0000003)	1777	51	25.99	+	1.96	5.98E-06	9.94E-04
post-embryonic development (GO:0009791)	1497	42	21.90	+	1.92	9.22E-05	9.52E-03
regulation of cellular biosynthetic process (GO:0031326)	2418	67	35.37	+	1.89	5.62E-07	1.98E-04
regulation of cellular macromolecule biosynthetic process (GO:2000112)	2313	64	33.83	+	1.89	1.31E-06	3.91E-04
regulation of macromolecule biosynthetic process (GO:0010556)	2326	64	34.02	+	1.88	1.42E-06	3.87E-04
developmental process involved in reproduction (GO:0003006)	1457	40	21.31	+	1.88	1.92E-04	1.50E-02
regulation of biosynthetic process (GO:0009889)	2452	67	35.86	+	1.87	1.02E-06	3.22E-04
regulation of macromolecule metabolic process (GO:0060255)	3009	82	44.01	+	1.86	5.34E-08	3.99E-05
regulation of cellular metabolic process (GO:0031323)	2988	81	43.70	+	1.85	7.72E-08	4.62E-05
regulation of transcription, DNA-templated (GO:0006355)	2093	55	30.61	+	1.80	2.94E-05	3.45E-03
regulation of nucleic acid-templated transcription (GO:1903506)	2093	55	30.61	+	1.80	2.94E-05	3.38E-03
regulation of RNA biosynthetic process (GO:2001141)	2096	55	30.66	+	1.79	4.19E-05	4.56E-03
regulation of primary metabolic process (GO:0080090)	2844	74	41.60	+	1.78	1.47E-06	3.83E-04
regulation of metabolic process (GO:0019222)	3269	85	47.81	+	1.78	1.71E-07	8.52E-05
regulation of nucleobase-containing compound metabolic process (GO:0019219)	2280	59	33.35	+	1.77	2.52E-05	3.14E-03
regulation of nitrogen compound metabolic process (GO:0051171)	2760	71	40.37	+	1.76	3.76E-06	7.50E-04
regulation of RNA metabolic process (GO:0051252)	2223	57	32.51	+	1.75	4.60E-05	4.92E-03
regulation of gene expression (GO:0010468)	2552	61	37.33	+	1.63	1.86E-04	1.49E-02
regulation of cellular process (GO:0050794)	4736	108	69.27	+	1.56	1.57E-06	3.76E-04
multicellular organism development (GO:0007275)	2694	61	39.40	+	1.55	7.11E-04	3.94E-02
regulation of biological process (GO:0050789)	5405	117	79.06	+	1.48	6.76E-06	1.04E-03
biological regulation (GO:0065007)	6121	128	89.53	+	1.43	1.29E-05	1.84E-03
catabolic process (GO:0009056)	1824	11	26.68	-	.41	7.58E-04	4.13E-02
organonitrogen compound biosynthetic process (GO:1901566)	1403	6	20.52	-	.29	3.14E-04	2.09E-02
proteolysis (GO:0006508)	986	2	14.42	-	.14	1.07E-04	1.01E-02
protein catabolic process (GO:0030163)	681	1	9.96	-	.10	9.15E-04	4.77E-02
cellular macromolecule catabolic process (GO:0044265)	744	1	10.88	-	.09	4.47E-04	2.76E-02
cellular amide metabolic process (GO:0043603)	789	1	11.54	-	.09	2.07E-04	1.59E-02
peptide biosynthetic process (GO:0043043)	571	0	8.35	-	< 0.01	4.99E-04	2.96E-02
translation (GO:0006412)	566	0	8.28	-	< 0.01	4.88E-04	2.92E-02
amide biosynthetic process (GO:0043604)	643	0	9.40	-	< 0.01	1.49E-04	1.31E-02
